# PROPERMAB: an integrative framework for *in silico* prediction of antibody developability using machine learning

**DOI:** 10.1101/2024.10.10.616558

**Authors:** Bian Li, Shukun Luo, Wenhua Wang, Jiahui Xu, Dingjiang Liu, Mohammed Shameem, John Mattila, Matthew Franklin, Peter G. Hawkins, Gurinder S. Atwal

**Affiliations:** Regeneron Pharmaceuticals, 777 Old Saw Mill River Road, Tarrytown, NY 10591, USA

**Keywords:** antibody developability, machine learning, in silico prediction, feature engineering

## Abstract

Selection of lead therapeutic molecules is often driven predominantly by pharmacological efficacy and safety. Candidate developability, such as biophysical properties that affect the formulation of the molecule into a product, is usually evaluated only toward the end of the drug development pipeline. The ability to evaluate developability properties early in the process of antibody therapeutic development could accelerate the timeline from discovery to clinic and save considerable resources. *In silico* predictive approaches, such as machine learning models, which map molecules to predictions of developability properties could offer a cost-effective and high-throughput alternative to experiments for antibody developability assessment. We developed a computational framework, P_ROPERMAB_, for large-scale and efficient *in silico* prediction of developability properties for monoclonal antibodies, using custom molecular features and machine learning modeling. We demonstrate the power of P_ROPERMAB_ by using it to develop models to predict antibody hydrophobic interaction chromatography retention time and high-concentration viscosity. We further show that structure-derived features can be rapidly and accurately predicted directly from sequences by pre-training simple models for molecular features, thus providing the ability to scale these approaches to repertoire-scale sequence datasets.
