## Supplementary Datasets for "PROPERMAB: an integrative framework for *in silico* prediction of antibody developability using machine learning": ab21_viscosity_dataset.csv

mab_id	theoretical_pi	n_charged_res	n_charged_res_fv	fv_charge	fc_charge	fv_csp	fab_fc_csp	cdr_h3_length	net_charge	net_charge_cdr	exposed_net_charge	exposed_net_charge_cdr	dipole_moment	Fv_chml	exposed_Fv_chml	pos_patch_area	neg_patch_area	pos_patch_area_cdr	neg_patch_area_cdr	scm	hyd_asa	hph_asa	hyd_moment	hyd_patch_area	hyd_patch_area_cdr	heiden_score	aromatic_asa	aromatic_cdr	exposed_aromatic	pos_ann_index	neg_ann_index	aromatic_ann_index	pos_ripley_k	neg_ripley_k	aromatic_ripley_k	viscosity
mAb1	9.206499999999096	125	38	2	0	-15	0	14.0	2.0000000000000124	1.9999999999999782	-49.40999999999931	-20.307999999999993	165.29857943962256	-7.999999999999998	-6.228000000000021	431.2667114445965	522.5135698349766	163.368082637918	289.8150124267087	1740.0120000000006	5508.101150407626	4466.0092055943005	412.9576184381296	519.8379122030439	224.50135865947786	96.59212747646247	712.1409413168865	18.0	10.6	1.3286933499972189	1.0153764800532905	0.8464217279108395	0.26418911893871133	0.985445459233089	1.1199935207939844	14.4
mAb2	9.093199999999108	120	33	1	0	0	0	11.0	1.000000000000012	-2.0000000000000084	-49.503999999999465	-21.028	56.52134372011087	-0.9999999999999982	5.204000000000013	420.687035159979	395.74356458991485	144.46886827768475	218.07119525241154	788.0980000000003	5864.249779972752	4226.0968727612935	240.52040791695327	916.4198114345327	550.0174705996445	125.48326529443523	1220.052267251395	18.0	17.0	1.2531220399364273	1.0219415120136088	1.022056192822015	0.7922254067325663	0.0	1.1098336924048382	20.9
mAb3	8.922499999999127	119	32	0	0	0	0	16.0	1.6209256159527282e-14	-4.000000000000027	-53.79899999999941	-26.080000000000002	151.29605157628959	1.9984014443252818e-15	2.4230000000000005	281.5445365951804	554.9092398331398	64.7196230073658	292.9377161161756	1211.5400000000004	5864.692775850483	4380.765195375714	414.47316594020793	822.468657560561	485.6797720959419	124.15769389980262	1264.938726615986	28.0	18.6	1.220877103998052	1.246888511367089	0.9318513457743786	0.597079761657081	0.0	1.1811642879576332	14.9
mAb4	9.115499999999106	118	31	1	0	-2	0	13.0	1.0000000000000124	-2.000000000000003	-51.16199999999957	-24.750000000000014	337.51893278164425	3.0000000000000053	5.804000000000038	261.8498382298935	577.7524883894821	81.18208391941938	259.12681573878154	962.3970000000002	5479.473676928853	4538.8111393769595	384.3114206812555	549.7472900494988	298.74205903062386	94.00169421392502	885.2324918317623	20.0	11.0	1.2644883783097982	1.1897209673897495	0.8921532719271369	0.0	0.0	1.3792508280428855	93.4
mAb5	9.133599999999104	124	37	1	0	0	0	15.0	1.0000000000000129	-2.000000000000004	-52.61899999999942	-19.910000000000004	216.57478787963737	-0.9999999999999952	6.281000000000002	297.7356735343302	559.0385889993748	89.20335895021704	256.26183192538554	1005.6620000000003	5749.205113721021	4317.995484282412	232.2678161086148	808.2096389619119	389.20793380670904	114.61731529495826	968.5571542818737	18.0	13.0	1.318226971731204	1.0694896489458547	0.9161621701339737	0.3061880926876126	0.0	0.9609067874717587	8.6
mAb8	8.754199999999146	126	39	-1	0	-2	0	12.0	-0.99999999999999	-6.000000000000012	-58.30499999999934	-27.914000000000016	45.50046621522322	-2.999999999999999	2.213000000000002	317.08088503694717	734.0574169672717	86.5572416754882	419.546689874006	1011.5400000000003	5646.985012785774	4188.282678291669	446.87687431819734	684.0974668774495	404.8677745193277	108.78403322892188	689.5109745784448	24.0	10.8	1.2219561974675985	1.1275235266022492	0.6578848167247202	0.7177909523090151	0.6647073809987845	2.0515054643207526	12.9
mAb10	9.364999999999078	125	38	4	0	3	0	19.0	4.000000000000007	6.439293542825908e-15	-50.515999999999416	-25.581999999999994	348.4397601266814	2.000000000000001	2.0700000000000265	348.57830859651233	345.3433318021294	157.8622094783586	129.9132304782012	799.5470000000003	5707.660249467825	4385.453231101237	367.88700764623115	525.4020055766363	285.0327124708055	102.58882880010393	907.778160381433	24.0	15.0	1.187753070031604	1.2106787275776223	0.9545917973432075	0.48732674254358327	0.0	1.42534445527113	10.2
mAb11	7.8415999999992465	128	41	-3	0	2	0	11.0	-2.9999999999999925	3.999999999999976	-56.23599999999935	-21.686000000000014	463.0061396008344	1.0000000000000058	1.3560000000000152	203.95105608757257	1092.3225683315964	103.93881819205085	563.8993522820775	1014.9200000000004	5627.364739750683	4450.6331012790215	287.43003593337573	566.5016682771575	323.152784402359	94.93754161521278	878.0318758086656	22.0	12.6	1.3558710120535225	1.1674565495219482	1.0058835681342555	0.1988093682887073	1.7727869642357663	0.8073573799464434	100.3
mAb12	9.136399999999105	124	36	2	0	0	0	13.0	2.000000000000014	2.000000000000003	-58.22499999999925	-27.20400000000002	286.23772546301336	1.9999999999999922	-1.2570000000000179	425.85593476749216	540.4276750979745	162.54297781355496	170.66021252489068	710.3830000000002	5646.3559499076455	4613.052859483553	299.03393194226095	300.9832730114539	169.04296057395212	91.03915968332365	478.18208849904676	14.0	7.0	1.3655671294941236	1.413158442961819	0.6361947323573448	0.0	0.0	0.0	7.5
mAb14	8.935299999999126	125	39	1	-1	-2	-4	12.0	1.0000000000000102	-4.00000000000003	-47.63699999999962	-24.296000000000014	188.92611257381833	2.9999999999999933	4.347000000000026	315.41319053233946	668.4736348310851	153.42841997217906	329.9551349055592	862.8930000000003	6048.942265941917	4248.199315769549	388.66580650905263	653.4946998951731	319.16145176481706	116.77518939607732	840.158927138247	22.0	13.6	1.209416002285781	1.103694204844747	0.8501250199902168	0.5441532658917383	1.3734833533246606	1.3711874420910215	23.4
mAb15	9.35739999999908	119	32	4	0	4	0	15.0	4.000000000000008	-2.0000000000000075	-42.64999999999969	-19.444	153.55171885282158	2.6645352591003757e-15	2.864000000000017	547.121537306801	280.6156571825001	174.41945813174513	85.88646198762582	596.0600000000002	5463.936847449171	4595.587243269065	432.4672396582964	630.7646282884461	270.92760029427416	101.17137638100574	1022.5664700621124	26.0	15.2	1.1263801278248287	1.3085694422319505	0.9114946967833198	0.8177527165885816	0.0	1.7689499840759126	12.9
mAb16	9.208899999999096	125	38	2	0	1	0	15.0	2.0000000000000053	-4.000000000000032	-54.65999999999936	-30.752	226.86243061538488	6.661338147750939e-16	3.4760000000000106	272.5671777061494	465.1368293665672	79.38074348664392	231.13311197516205	915.6250000000002	5619.400887869283	4466.181533022531	289.15005574848954	570.781072805354	338.8274648817666	101.8081055774671	995.0960247674802	20.0	14.0	1.2521468920691443	1.0852942942472805	0.8845529797666565	0.4547281975074228	0.0	1.8568348048876833	10.0
mAb17	7.825399999999249	124	37	-3	0	-4	0	14.0	-2.999999999999994	-10.000000000000004	-59.65399999999937	-30.48000000000001	238.4001953555939	4.999999999999999	6.037999999999981	286.3939112512456	1063.861995180026	73.50810384042168	707.6066926251436	1424.8040000000005	5532.870943042604	4449.758841677661	690.5513326925897	665.3884619619201	346.54848413017334	103.76310005532079	1020.1390176477158	20.0	16.0	1.2352345096144228	0.8211960341088089	1.0005458739900097	0.607147344330756	1.7093469037610411	0.9801370484400277	210.9
mAb18	9.410999999999074	125	38	4	0	4	0	12.0	4.000000000000006	-2.0	-49.65699999999946	-25.892000000000007	211.65860214487603	8.881784197001252e-16	0.11700000000000728	482.7776512700655	264.19843667513413	174.5008341211419	92.57078901131338	558.385	5644.058660954924	4078.1992747208797	286.86278030953315	415.33549542732214	232.9244579551896	95.82377036398188	625.7287895529953	20.0	10.0	1.3164795136461211	1.1289181827231185	0.9123121359710714	0.5210081303161982	0.8171716395552098	0.8125140466888073	7.1
mAb21	9.064699999999112	122	36	2	-1	0	-5	12.0	2.000000000000008	-4.000000000000022	-49.87399999999943	-19.53799999999999	70.63714801088621	-2.0000000000000027	-1.095999999999988	368.0738325637072	467.85040428468375	152.89331366564377	237.07020266816988	694.3010000000002	5633.697964932111	4211.737643968567	208.96677873797995	679.97828845028	338.97821376727137	105.13876365212953	842.2116063294088	22.0	15.0	1.2069760312214552	1.2003575090660115	0.953825462452842	0.7607014690285518	0.0	1.11461586453976	8.6
mAb22	9.328499999999083	122	35	3	0	2	0	9.0	3.00000000000001	-4.000000000000016	-45.87999999999955	-22.100000000000016	248.21014477987032	1.000000000000004	3.826000000000016	424.18003772403983	535.5993986633911	72.25051106950232	354.91380863159054	1134.114	5769.912452686684	4128.929016492104	334.52761191335793	702.3606781397135	310.37595517612203	109.9997269482923	931.6322765171595	14.0	12.2	1.2820080529789213	1.0470556431108082	0.9873683029686818	0.5390127398062053	0.0	0.5318224644837417	9.0
mAb23	9.495799999999065	117	30	6	0	9	0	14.0	6.000000000000014	-1.9999999999999978	-43.3239999999996	-19.566000000000003	128.95334729894506	1.7763568394002505e-15	-2.151999999999999	553.1442047784592	310.4473010991134	221.41235825979783	100.00631508432036	681.7640000000001	5725.468383982952	4380.349432214514	445.8031699071542	457.86254421694275	281.58027977480316	96.59480278837682	953.4175070416328	22.0	14.6	1.1831456930470434	0.9748890460935844	0.8178166706793226	0.7413303759109284	0.0	1.1416892834411279	22.9
mAb24	9.053599999999111	122	35	1	0	0	0	12.0	1.0000000000000075	-1.9999999999999907	-49.112999999999474	-22.728000000000012	118.9212789326975	-1.000000000000004	-0.7050000000000004	302.92775258420994	512.6648760491157	66.63800407314147	207.7607654090594	651.1640000000002	5718.7145023131425	4173.833328503344	214.12304844264168	716.1506463601904	534.297104317355	114.30040657169293	1164.3390535640826	24.0	15.0	1.1178355576077126	1.0852528151703076	0.845526092850146	0.5616545435263944	0.0	1.0729415705109608	90.5
mAb25	9.461999999999067	118	32	6	-1	8	-9	12.0	6.000000000000007	-2.0000000000000147	-54.12599999999939	-25.286	236.4281384667175	1.999999999999996	4.024000000000007	565.1972087507638	266.55707839244894	312.9153495700763	111.57688460495417	651.4250000000003	5609.941382556576	4466.825043292456	304.19617355596125	499.7858905078089	266.32624832545486	96.49365624585901	605.9530829333689	12.0	9.0	1.2634878453754075	1.084604259884141	0.7137547104253222	0.3713157913542706	0.0	2.00029770074804	7.4
mAb26	9.288599999999088	124	37	3	0	2	0	13.0	3.0000000000000115	-4.00000000000002	-47.34199999999942	-18.375999999999994	170.87519003538023	-1.0	-3.1179999999999852	472.96450340099847	331.3092205645836	183.08486273622967	124.12586183183775	583.9060000000003	5562.973333595017	4406.286597170437	530.1458936623678	642.679204159024	316.4355659158481	99.16915649239326	1015.0622109719585	18.0	14.8	1.300749447278656	1.0035416507649617	0.9640044001294005	0.5407603031712551	0.0	1.6066411530813638	10.3
mAb27	8.926699999999126	127	40	0	0	-1	0	14.0	1.3766765505351938e-14	-6.000000000000025	-59.0759999999991	-36.47799999999993	218.639415777666	-2.000000000000002	-5.9019999999999815	360.961161009027	1097.9433778663702	144.9742422102955	718.907674850457	1057.0810000000001	5695.8733740633415	4886.514386925054	487.3404510392676	625.3418618598615	271.71642688221687	111.41075556360161	977.1909809789998	22.0	13.0	1.1979855272382014	1.0436910980612517	0.843255691242917	0.4359350658719544	1.3291768165112123	0.9751302093687141	103.8
