## Supplementary Datasets for "PROPERMAB: an integrative framework for *in silico* prediction of antibody developability using machine learning": pdgf38_viscosity_dataset.csv

mab_id	theoretical_pi	n_charged_res	n_charged_res_fv	fv_charge	fc_charge	fv_csp	fab_fc_csp	cdr_h3_length	net_charge	net_charge_cdr	exposed_net_charge	exposed_net_charge_cdr	dipole_moment	Fv_chml	exposed_Fv_chml	pos_patch_area	neg_patch_area	pos_patch_area_cdr	neg_patch_area_cdr	scm	hyd_asa	hph_asa	hyd_moment	hyd_patch_area	hyd_patch_area_cdr	heiden_score	aromatic_asa	aromatic_cdr	exposed_aromatic	pos_ann_index	neg_ann_index	aromatic_ann_index	pos_ripley_k	neg_ripley_k	aromatic_ripley_k	viscosity
AB-001	6.131999999999435	127	33	-5	-6	0	6	13.0	-4.999999999999988	-8.000000000000016	-53.32799999999952	-27.483999999999998	236.18778161797636	5.0	8.498	156.90947499681766	1486.8476486630582	51.94051489958794	1146.3849125602605	1419.8490000000004	5669.7427868352315	4505.050040232221	517.5303512899799	780.3814986907752	583.134847533863	117.17108590326647	1057.3827498117648	18.0	15.0	1.200311488152711	0.9341120900360569	0.7641178480804643	0.49117572969116186	2.174713723486588	2.2243027271064024	440
R1-002	6.240999999999422	126	32	-4	-6	-5	0	13.0	-3.9999999999999867	-8.000000000000014	-53.00799999999955	-33.901999999999994	277.1205742483548	6.000000000000002	11.908000000000019	166.47272639238184	1297.9427396346991	69.31085860690779	945.6775266766365	1486.0810000000004	5684.409402062949	4499.7677570019905	513.7812852110599	675.303554521108	513.6688411894654	112.86549917183989	1109.7618852000608	18.0	15.0	1.189026490112203	0.9320647913038137	0.7650589483612009	0.49896516978522865	2.2216879623444314	2.2205833765238054	288
R1-003	6.241999999999423	128	34	-4	-6	-5	0	13.0	-3.9999999999999885	-8.000000000000014	-56.81799999999945	-32.451999999999984	352.2347014825312	5.999999999999999	6.579999999999984	173.60944842773748	1307.6268537760777	58.109053674255264	974.702488854646	1387.7170000000003	5678.839668484416	4473.373298403233	506.2825217176983	716.7264973757012	512.6348494899642	116.19228452133481	1078.9902049825675	18.0	14.6	1.199937541419724	0.9258632152125899	0.7462767522837236	0.42539865540794886	2.1036041187240335	2.3125645219853643	523
R1-004	6.241999999999423	128	34	-4	-6	-5	0	13.0	-3.9999999999999867	-8.000000000000014	-57.255999999999446	-32.250000000000014	316.6119338903276	6.000000000000001	7.12600000000001	203.54993759973416	1382.7470778722175	64.74461848581234	972.9683413046902	1427.2850000000003	5630.905903075521	4651.5832211890465	519.5919347298825	718.6434336261792	532.9910790652448	114.71326959620266	1094.283377789778	18.0	14.6	1.1259677025252461	0.9254733259604075	0.7457455886681184	0.4299482658401598	2.0907651665196667	2.2910471820965332	310
R1-005	6.241999999999423	126	32	-4	-6	-5	0	13.0	-3.9999999999999867	-6.000000000000011	-56.13799999999945	-30.362000000000002	279.01580957433714	6.000000000000001	6.366000000000001	165.46655424958817	1248.519875762157	62.24938248414418	860.7116651458076	1283.9550000000004	5637.713096361156	4529.736360972041	514.7408865790005	726.7544781477525	525.742796482293	114.7408247592117	1069.4688889955219	18.0	15.0	1.1966042487782846	1.001698720180563	0.7648631972260997	0.4864083815650269	1.3603428287161086	2.1978588013829183	190
R1-006	6.241999999999423	128	34	-4	-6	-5	0	13.0	-3.9999999999999885	-8.000000000000014	-53.37499999999949	-27.607999999999997	267.18237795562595	5.999999999999998	6.409000000000006	163.82490258341565	1289.1853420130187	91.88424895292307	899.2892267337123	1268.1940000000004	5724.830595751145	4379.705202759747	503.2186507457476	755.5656197547262	526.8594985873567	118.10136406616566	1122.9723451066045	18.0	15.0	1.2681739071575016	0.9303781268933996	0.7619957279108741	0.3771682942593484	1.988716199733649	2.1229122983727553	314
R1-007	6.360999999999409	127	33	-3	-6	-10	-6	13.0	-2.9999999999999876	-8.000000000000014	-52.180999999999585	-33.053999999999995	389.2678149391952	7.0	12.171000000000026	191.03703736218327	1168.7752514577485	54.7412521612593	883.070373823808	1417.2780000000005	5734.704914173278	4398.856948213807	505.91722416701066	695.9700224323122	508.6608818585288	114.3210807902331	1091.379103262654	18.0	14.8	1.1988123465137346	0.9316980051853891	0.757851664983522	0.42279109272462356	2.077638539872524	2.2268818271616277	233
R1-008	6.240999999999422	126	32	-4	-6	0	0	13.0	-3.999999999999987	-8.000000000000016	-53.08399999999956	-28.503999999999998	225.5773542085251	4.0	9.301999999999996	182.94749784231954	1338.292515241527	70.4567245490811	965.8904012040969	1355.4730000000004	5719.6493141351075	4443.776934682681	492.79889182572134	771.6837254393533	577.712609805568	118.99755235233833	1053.6419070451966	18.0	15.0	1.1995377484218288	0.9376794713674709	0.7617621014512354	0.48665372667719453	2.1582111827138646	2.2430926829484745	567
R1-009	6.241999999999423	128	34	-4	-6	0	0	13.0	-3.9999999999999902	-8.000000000000016	-51.439999999999564	-28.630000000000003	132.89236394789017	4.000000000000001	6.598000000000008	188.70280266496437	1320.254898161012	46.687348535233184	880.4384766000728	1427.3700000000003	5666.591216436436	4560.268059991075	510.9253140901037	768.758606645	569.9098742764597	115.93589673874176	1065.461524001736	18.0	15.0	1.226236124178762	0.9350146294207413	0.7598638072454749	0.42514129989581895	2.0622243683594155	2.183771211209984	430
R1-010	6.241999999999423	128	34	-4	-6	0	0	13.0	-3.9999999999999867	-8.000000000000016	-51.49599999999954	-27.00599999999999	194.32456316178659	3.9999999999999987	7.809999999999995	171.60897460097104	1230.364003319642	72.32192685440543	922.6955259510896	1348.2620000000004	5714.6879755017635	4451.282367382503	526.7015421733693	763.9023130143697	565.7991977529946	117.21110052796209	1041.4905555003395	18.0	15.0	1.1364955706579412	0.9386896672722236	0.7602944982644224	0.8407194221994555	2.122025825669138	2.188309311793571	99
R1-011	6.241999999999423	126	32	-4	-6	0	0	13.0	-3.9999999999999867	-6.000000000000016	-54.160999999999525	-27.524000000000008	259.3535296613036	3.999999999999999	10.610999999999995	181.63008027860707	1237.934556687187	64.63210796327162	779.560998295233	1475.9430000000004	5686.71235215072	4512.008438658612	516.994742439554	770.4350658737534	569.6943208802451	117.6661077330693	1059.1434650746257	18.0	15.0	1.1959492590953427	0.9334936037353125	0.763500909508581	0.488104842682647	2.0985212565957774	2.1774713983298355	519
R1-012	6.493999999999395	126	32	-2	-6	-8	-12	13.0	-1.9999999999999876	-8.000000000000014	-51.6689999999996	-33.291999999999994	376.0146484863605	6.0	11.76700000000002	241.89040193965016	1009.3894609018353	94.14387873320197	755.6974340920605	1379.3520000000003	5752.739079813398	4379.664319486018	479.57315330652256	698.7530715579346	520.4771687221562	117.36910235335338	1097.3497869314538	18.0	14.6	1.1994802656026167	0.9290274187713757	0.7450746842437519	0.4161957375967306	2.1649663200941487	2.3320184077143273	471
R1-013	6.360999999999409	127	33	-3	-6	-4	-6	13.0	-2.9999999999999876	-8.000000000000014	-52.80399999999953	-35.178	187.7846840629637	5.000000000000003	8.436000000000027	201.65339039380268	1173.9150984622952	55.28007186085752	815.3998601207048	1470.8110000000004	5670.606955855009	4580.656370449085	506.01443628384334	665.1044909752702	517.8486732402077	113.10894767788515	1111.114404898671	18.0	14.8	1.2189692462761652	0.931453714353014	0.7576542954473924	0.42396020691594904	2.16394743358683	2.268310233373243	414
R1-014	6.494999999999395	128	34	-2	-6	-8	-12	13.0	-1.999999999999989	-8.000000000000014	-51.71699999999955	-34.58599999999999	296.53465525806786	6.000000000000002	8.345000000000024	236.49342272105142	1047.3796781326005	58.39986292954014	795.5676215979164	1414.9440000000004	5720.716524195659	4493.004554960381	497.2117325640097	666.6774553578941	514.9808170452882	114.44578841380749	1097.7406819900707	18.0	14.8	1.228462784892421	0.92985138837973	0.7614675233645988	0.3621690524659769	2.080571843552557	2.235969470136051	415
R1-015	6.494999999999395	126	32	-2	-6	-8	-12	13.0	-1.9999999999999865	-6.000000000000014	-50.357999999999564	-28.838000000000005	388.15008571436874	6.0	7.12600000000001	233.6607827802467	882.6204679961093	103.07623520222174	629.3629505256497	1362.1090000000004	5845.1822775035525	4201.588563950511	500.40017699596893	777.9097489341005	565.143542485755	120.47083659451894	1111.9345766134763	18.0	14.0	1.2388016171709995	0.9252948180780025	0.705037095897353	0.35739241482509354	2.101843520563663	2.483811946332259	452
R1-016	6.494999999999395	128	34	-2	-6	-8	-12	13.0	-1.9999999999999865	-8.000000000000014	-49.68699999999961	-30.927999999999997	329.09444470549226	5.999999999999998	8.081000000000017	237.3831753283016	945.2720197763072	97.9622946666736	705.9122497245778	1297.9810000000002	5776.577619821452	4365.4210199201025	510.83456834279025	714.3503389645546	528.2694085104807	117.31524208693402	1102.0855618803987	18.0	14.6	1.1417719839976785	0.9298007431206038	0.7444962314442154	0.7286244221292579	2.1462603622510916	2.3233364621849404	73
R1-017	6.3619999999994095	129	35	-3	-6	-4	-6	13.0	-2.99999999999999	-8.000000000000014	-53.448999999999536	-32.74199999999999	258.810052698706	5.0	4.917000000000003	196.20893335296506	1203.239847815028	51.20773499886491	863.4439180209026	1360.2840000000003	5689.302744197284	4539.4226917024425	499.5724264500874	717.5060972027482	521.2896930120609	115.90491213560954	1079.0930639134483	18.0	14.8	1.2250868572343547	0.9291070941253354	0.7579822076524563	0.36695209876052426	2.0707444934277697	2.2201656298333496	1534
R1-018	6.3619999999994095	129	35	-3	-6	-4	-6	13.0	-2.9999999999999902	-8.000000000000014	-51.773999999999546	-28.072000000000003	197.2305299226121	5.0	4.8460000000000125	246.80854944555375	1171.6034198072616	96.63516204352824	742.6947563113374	1361.7040000000004	5691.742455364675	4507.533469109114	499.9656304934895	747.2838129724181	531.1641438843264	117.33831822666261	1130.9812959951037	18.0	15.0	1.2915464535753916	0.927320263395384	0.7614560483504295	0.3294799093149781	2.0514676729516603	2.1246656008352587	416
R2-001	7.170999999999321	129	35	1	-6	-2	-30	13.0	1.0000000000000095	-8.000000000000014	-48.523999999999646	-29.548000000000002	146.91871404876517	3.0000000000000036	3.8379999999999987	320.1824046850226	577.5804052502466	114.55115716003316	352.8619540637432	1158.6780000000003	5973.565302299199	4157.710157341036	507.05679536266945	786.280133800936	535.5718127876391	123.65138154183448	1102.36249710544	18.0	14.4	1.257670602795231	0.9085163991766659	0.7276457285126117	0.5429815580665057	1.9693708811944872	2.341451632644031	37
R2-004	7.199999999999317	129	35	1	-6	-2	-30	13.0	1.0000000000000098	-8.000000000000014	-47.23299999999971	-27.279999999999994	148.95349744507914	3.0000000000000036	4.135	292.9761633506475	637.1432780474628	100.09981420076102	420.84383507562245	1167.6740000000004	5998.354544520124	4230.613550535886	522.2167907543878	789.8116687390087	536.9408778200416	124.20367947378813	1088.6943733663795	18.0	13.4	1.2775966417491313	0.9053034882025898	0.6861482026339367	0.6839518099057698	1.8291172976753471	2.7082072959623855	54
R2-005	7.80799999999925	130	36	2	-6	0	-36	13.0	2.0000000000000084	-8.000000000000014	-47.634999999999735	-28.988	107.47657287689022	2.000000000000005	4.049000000000001	356.0640328459025	551.5046812028606	138.7432637938973	362.62185124768286	996.5500000000004	5971.849450750834	4267.370432778514	535.7641079381892	770.7209122077827	521.6608916999793	123.05000599823722	1079.1037798815782	18.0	13.0	1.2844199371442	0.9052317511691893	0.6657234637652418	0.6553800389042863	1.6809968190610103	2.873234951696878	37
R2-006	7.803999999999251	130	36	2	-6	0	-36	13.0	2.000000000000009	-6.000000000000014	-48.012999999999714	-31.2	68.44653194501247	2.0000000000000036	4.664999999999996	352.58136803799863	597.5939588668301	144.60485878396827	363.0924794188152	958.5530000000002	5953.4719187862775	4307.800882335154	538.9856846738722	707.4255924111376	516.8020074126098	122.68697923274776	1100.1924812264663	18.0	14.0	1.2284275904497184	0.9304574941455698	0.7177423798776086	0.7470537534517521	2.132490821502604	2.494038067102101	13
R2-007	7.803999999999251	130	36	2	-6	0	-36	13.0	2.0000000000000098	-8.000000000000014	-49.44699999999959	-31.16400000000001	64.95107589560321	2.0000000000000036	4.974999999999996	407.94135397076286	520.329981867865	189.88111567561117	314.8088293413715	1108.9870000000003	6008.825783376658	4124.9535843394615	528.7768684200299	809.3508575503705	558.306146015308	127.59787220781854	1103.9046612618004	18.0	14.0	1.3167640060983596	0.9094358380188107	0.708093101264313	0.4269738410210618	1.8051772155510464	2.4081972468523203	21
R2-008	7.803999999999251	130	36	2	-6	0	-36	13.0	2.000000000000009	-8.000000000000014	-47.0899999999997	-31.910000000000007	73.82803530761348	2.0000000000000044	5.4179999999999975	374.8741131679835	515.6110225763013	160.1003078818635	312.3621534563539	1064.0470000000003	6051.071931602211	4173.6622755404105	539.295067319306	819.1713864629905	565.8833126509278	127.7361646495262	1108.647744131225	18.0	14.0	1.3549312969208405	0.8927479895247957	0.7044648869474832	0.43474236793648907	1.614936004262845	2.4186624358319437	23
R2-009	7.803999999999251	130	36	2	-6	0	-36	13.0	2.000000000000009	-8.000000000000014	-48.723999999999585	-31.634000000000007	71.59195004668044	2.0000000000000044	2.521999999999996	396.7485656279622	516.2921233160359	178.55868741047146	313.9658417425698	1099.7930000000003	6065.942891765378	4073.3358246412636	547.5403236020819	802.0450068833541	554.2873880129054	127.08233367373586	1091.1283386427363	18.0	14.0	1.3531723359702146	0.9179415910229614	0.7082071310976927	0.4523994794358952	1.970255432257892	2.4224837805434243	19
R2-010	7.199999999999317	129	35	1	-6	-2	-30	13.0	1.000000000000007	-8.000000000000014	-48.790999999999734	-32.19999999999999	142.54922696247164	3.0000000000000018	4.807	330.6373538560233	737.9024023159423	117.15038730241467	498.4203695094484	1187.3220000000001	5933.994958243177	4361.264898491946	539.1287911142911	718.0962296567108	518.1218281613683	120.99893446236713	1058.1938181220335	16.0	13.0	1.221994127122357	0.9354874294511017	0.7145140611727719	0.5041518675171152	2.152744623900709	1.9799681653426813	35
R2-011	7.803999999999251	130	36	2	-6	-3	-36	13.0	2.000000000000008	-6.000000000000012	-44.89799999999981	-28.441999999999997	101.51744093704079	4.000000000000003	4.789999999999996	343.2138989825755	578.4837983590736	130.23908629048236	354.170153718707	1100.8950000000002	5919.719784374091	4344.222855020189	515.4996351209451	739.582617760601	542.7757650394612	122.63390057860413	1113.7625218625649	18.0	15.0	1.237162176250651	0.9279582059170597	0.7719120474298353	0.5548591494547241	2.08996662551946	2.157401136709111	26
R2-012	8.426999999999182	129	35	3	-6	-4	-42	13.0	3.0000000000000133	-4.000000000000002	-44.20899999999981	-27.104000000000006	164.9728882301926	5.000000000000008	4.2229999999999945	398.02314506849496	529.4469590303652	174.4274649128866	304.44721426491776	942.4040000000005	5958.569060742675	4263.505260462332	515.0026575341398	749.3232447124495	557.8018166804147	125.17335227182582	1077.2238753401598	18.0	14.0	1.221594312765229	1.000722424036384	0.7156125506765552	0.49208107774583104	1.354092732677779	2.519676911642791	39
R2-013	7.80499999999925	128	34	2	-6	-3	-36	13.0	2.000000000000009	-6.000000000000011	-45.59099999999979	-29.20800000000001	136.36801960618897	4.0000000000000036	4.277000000000004	329.2252430429491	568.2730840726701	111.66259218076945	340.0502474661864	1036.4590000000003	5896.662015549023	4313.117813660274	507.27629006651813	713.7418897247999	522.8501577687873	122.28610487414153	1080.3683369331436	18.0	14.2	1.2308916447424507	1.0052345872312045	0.7267245738735706	0.5622262584515436	1.3622691567197818	2.4590479302984347	26
R2-014	7.80499999999925	128	34	2	-6	-3	-36	13.0	2.000000000000009	-6.000000000000011	-45.76899999999979	-29.444000000000017	142.02977708237097	4.0000000000000036	5.604999999999999	359.679072656315	596.5366602394878	145.41585473351302	364.6198483471695	1053.1100000000001	5930.666047100422	4364.637032092684	509.58408899228914	733.456470780881	538.3108692128237	123.59304240764371	1103.29399497837	18.0	15.0	1.2312425036834416	1.0289594792322125	0.7674124226410417	0.5581443220792968	1.3342750020584215	2.1721576583697293	51
R2-015	7.80499999999925	128	34	2	-6	-3	-36	13.0	2.0000000000000098	-8.000000000000014	-47.32699999999976	-32.11799999999999	156.0574393826624	4.000000000000004	4.411	378.57634114985024	571.9318740713576	166.75546321673227	359.22656714393275	1122.0920000000003	5911.432469122717	4325.23540856109	508.29879677795634	718.6032231201359	526.884338613107	122.26225185504038	1097.7325163207681	18.0	14.2	1.2616582471850444	0.7722072199745511	0.7271002152464833	0.4992070213624336	2.6941003384187687	2.418287451363034	83
R2-016	7.80499999999925	128	34	2	-6	-3	-36	13.0	2.000000000000009	-6.000000000000012	-44.32999999999981	-28.056	132.25493435252662	4.0000000000000036	4.494	395.0011349798742	624.2606289643211	186.73731984353506	389.3493613940974	1080.2750000000003	5902.16299086824	4319.641996674855	508.34101938090055	725.9056940473431	533.3106244382137	122.4771353529873	1104.92227604144	18.0	15.0	1.231399866088736	0.8554920855948878	0.7671834333734736	0.5695530934647969	2.7999871874217384	2.1902456336527036	67
R2-017	7.800999999999251	128	34	2	-6	-3	-36	13.0	2.000000000000007	-6.000000000000012	-46.257999999999726	-27.656000000000006	134.85004499396345	4.000000000000001	2.0639999999999894	365.2004943597889	581.9844111106088	149.77556934145122	365.6990161251495	1016.5500000000004	5959.766875061484	4168.5510329479275	497.1736983971925	876.8687230274232	615.8191821329407	130.83256637562204	1209.087197237302	20.0	15.0	1.2741712301133186	0.8319726519504526	0.74958871393262	0.4928476352870631	2.0349244700801696	2.111764277713296	84
R2-018	7.80499999999925	128	34	2	-6	0	-36	13.0	2.00000000000001	-8.000000000000014	-46.451999999999764	-30.72800000000001	108.92182953922456	2.000000000000003	1.9559999999999989	328.2088298464786	517.8540230336223	113.98913775906954	325.0642936614802	1101.2400000000002	5959.995209291674	4207.019644473243	504.7699217554799	790.6995009405115	546.4944707299961	126.10073049115302	1110.6547403621273	18.0	14.0	1.260356016865271	0.7930669529606617	0.7070453185946204	0.5460959664109492	2.018010980744851	2.4487683701049923	20
R2-019	7.80499999999925	128	34	2	-6	0	-36	13.0	2.0000000000000098	-6.000000000000018	-47.09499999999974	-32.399999999999984	88.62207308107976	2.0000000000000027	3.0129999999999932	355.68048515035133	607.0860547433086	136.1909799808671	369.2749104772772	1055.2340000000004	5890.199418476948	4293.954788806086	432.49991185233847	732.1881574733753	539.0532285084594	123.20385633734138	1067.938742781985	18.0	14.0	1.2303957733631388	1.0848078953865268	0.718387569329623	0.5619587482736961	1.3839948195721323	2.4825726544882896	60
R2-020	7.80499999999925	128	34	2	-6	0	-36	13.0	2.0000000000000107	-6.000000000000018	-47.6189999999997	-26.78	80.61361098244213	2.0000000000000027	2.869000000000001	357.13622781991336	559.8029645538339	148.08819302220354	328.54038404064596	1019.3070000000004	5935.868290767014	4173.66615165218	505.3365611268956	828.6794268765964	576.402176840896	126.81710776238137	1103.1507159192427	18.0	14.0	1.2616514087310973	0.985152013288889	0.707922324659521	0.5379222858928252	1.022743071832248	2.4554865147392326	10
R2-021	8.426999999999182	129	35	3	-6	2	-42	13.0	3.000000000000011	-4.000000000000014	-48.95299999999962	-28.205999999999996	119.17458059542693	1.0000000000000022	0.028999999999996362	396.93666376667113	452.07546839711296	177.43978009859964	279.5534233982919	1156.4460000000004	5974.6321998484655	4155.991210513212	508.5624452084824	830.892407358158	580.8223381109186	127.8538472281792	1109.459876149555	18.0	14.0	1.2773217664866616	0.9236185484119144	0.705087423819563	0.47141836419085026	2.0332083527018243	2.5073602518687585	119
R2-022	7.80499999999925	128	34	2	-6	0	-36	13.0	2.000000000000011	-6.000000000000014	-47.687999999999626	-26.365999999999996	141.16036989150527	2.000000000000002	2.858000000000002	349.09780749700496	542.4724571644758	139.06629923388215	325.28582522581075	1103.5510000000004	5959.897367264623	4197.575529633833	505.6938920343076	804.1727099318132	554.4103425640317	125.71067898601864	1107.3396685486439	18.0	14.0	1.2854136432944947	0.924765354995178	0.7047774479619627	0.48102306495277974	2.0706563482610596	2.426000733051038	135
